# Ion-Pair-Free Capillary HILIC-MS for Sensitive Nucleic Acid Analysis and RNA Modification Mapping

**DOI:** 10.64898/2026.08.19.745671

**Authors:** Junzhou Wu, Rana Togay, Jingjing Sun, Dwijapriya, Chi-Kong Chan, Alex Reading, Liang Cui, Xueming Dong, Peter Dedon

## Abstract

Mass spectrometry (MS)-based nucleic acid analysis provides direct chemical evidence for oligonucleotide sequence, composition, and modifications. However, oligonucleotide LC-MS analysis commonly relies on ion-pairing reversed-phase liquid chromatography (IP-RPLC). Although IP-RPLC provides strong retention and high-resolution separation of highly charged nucleic acids, ion-pairing reagents can contaminate LC-MS systems, suppress electrospray ionization, require extensive system cleaning, and limit the use of high-end MS platforms that are primarily dedicated to proteomics or metabolomics. Here, we developed and evaluated an ion-pair-free capillary hydrophilic interaction liquid chromatography mass spectrometry (capillary HILIC-MS) workflow for RNA modification mapping. To enable robust analysis of biologically relevant samples, we optimized sample preparation, high-organic loading conditions, chromatographic parameters, and MS source settings to overcome key challenges associated with capillary HILIC, including limited sample volume, solvent compatibility, and solvent breakthrough during injection. The optimized capillary HILIC-MS method provided effective separation of oligonucleotides below 30 nt and enabled sensitive detection of RNA modifications in the populations of tRNAs and rRNAs in biological samples. Importantly, the ion-pair-free workflow also allowed switching between nucleic acid analysis and proteomics on the same LC-MS platform without the need for extensive system decontamination. Together, this workflow provides a sensitive, robust, and MS-compatible approach for nucleic acid analysis, expanding the utility of high-end LC-MS systems for both therapeutic oligonucleotide characterization and biological RNA modification profiling.
