## Supplementary Tables for "Ion-Pair-Free Capillary HILIC-MS for Sensitive Nucleic Acid Analysis and RNA Modification Mapping"

### Sheet: Table 1
Supplementary Table 1: List of 229 HEK293 rRNA fragments detected in all three injections, with comparison to reference sequences and annotation of potential causes of false-positive assignments.
tRNA_accessions	start	end	sequence	detected_in_n_injections	matched spectrum	reference	sequence_reference_match	Note
hs_rRNA_5S	9	21	CCAUACCACCCUGp	3	27	CCAUACCACCCUG	Y
hs_rRNA_18S	24	29	CAUA[Um]Gp	3	20	CAU[Am]UG	N	Nearby
hs_rRNA_18S	34	41	UCUCAAAGp	3	30	UCUCAAAG	Y
hs_rRNA_28S	64	74	AAACUAACCAGp	3	46	AAACUAACCAG	Y
hs_rRNA_5.8S	71	78	AAUU[m7G]CAGp	3	42	AAUU[Gm]CAG	N	Isomer
hs_rRNA_28S	76	85	AUUCCCUCAGp	3	30	AUUCCCUCAG	Y
hs_rRNA_5.8S	88	102	AUCAUCGACACUUCGp	3	3	AUCAUCGACACUUCG	Y
hs_rRNA_18S	96	108	CUCAUUAAAUCAGp	3	21	CUC[Am]UUAAAUCAG	N	Partial modification
hs_rRNA_18S	96	108	CUC[Am]UUAAAUCAGp	3	53	CUC[Am]UUAAAUCAG	Y
hs_rRNA_18S	96	108	CUC[m6A]UUAAAUCAGp	3	6	CUC[Am]UUAAAUCAG	N	Isomer
hs_rRNA_18S	115	122	U[Um]CCUU[Um]Gp	3	36	U[Um]CCUU[Um]G	Y
hs_rRNA_18S	127	145	CUCGCUC[ac4C][Um]CUCCUACUUGp	3	7	CUCGCUCCUCUCCUACUUG	N	Unknown
hs_rRNA_18S	131	145	CUCCUCUCCUACUUGp	3	52	CUCCUCUCCUACUUG	Y
hs_rRNA_18S	157	165	UA[Am]UUCUAGp	3	6	UA[Am]UUCUAG	Y
hs_rRNA_18S	157	165	U[Am]AUUCUAGp	3	3	UA[Am]UUCUAG	N	Isomer
hs_rRNA_18S	168	177	CUAA[Um]ACAUGp	3	5	CUAA[Um]A[Cm]AUG	N	Partial modification
hs_rRNA_18S	168	177	CUAA[Um]A[Cm]AUGp	3	16	CUAA[Um]A[Cm]AUG	Y
hs_rRNA_18S	168	177	CUAA[Um]A[m5C]AUGp	3	16	CUAA[Um]A[Cm]AUG	N	Isomer
hs_rRNA_18S	168	177	CUA[Am]UACAUGp	3	7	CUAA[Um]A[Cm]AUG	N	Nearby
hs_rRNA_18S	168	177	CUA[m6A]UACAUGp	3	9	CUAA[Um]A[Cm]AUG	N	Nearby
hs_rRNA_18S	191	200	ACCCCCUUCGp	3	3	ACCCCCUUCG	Y
hs_rRNA_18S	216	225	CAUUUAUCAGp	3	22	CAUUUAUCAG	Y
hs_rRNA_18S	226	240	AUCAAAACCAACCCGp	3	30	AUCAAAACCAACCCG	Y
hs_rRNA_18S	226	240	AUCAAAACCAA[Cm][Cm]CGp	3	5	AUCAAAACCAACCCG	N	Adducts
hs_rRNA_18S	226	240	AUCAAAACCAA[Cm][m5C]CGp	3	5	AUCAAAACCAACCCG	N	Adducts
hs_rRNA_18S	226	240	AUCAAAACCAA[m5C][Cm]CGp	3	5	AUCAAAACCAACCCG	N	Adducts
hs_rRNA_18S	226	240	AUCAAAACCAA[m5C][m5C]CGp	3	5	AUCAAAACCAACCCG	N	Adducts
hs_rRNA_18S	226	240	AUCAAAACC[Am][Am]CCCGp	3	3	AUCAAAACCAACCCG	N	Adducts
hs_rRNA_18S	226	240	AUCAAAACC[Am][m6A]CCCGp	3	3	AUCAAAACCAACCCG	N	Adducts
hs_rRNA_18S	299	307	AUAACCUCGp	3	7	AUAACCUCG	Y
hs_rRNA_28S	316	330	UAAACUCCAUCUAAGp	3	45	UAAACUCCAUCUAAG	Y
hs_rRNA_28S	332	341	CUAAAUACCGp	3	29	CUAAAUACCG	Y
hs_rRNA_18S	356	370	CCCUAUCAACUUUCGp	3	32	CCCUAUCAACUUUCG	Y
hs_rRNA_28S	357	364	UCAACAAGp	3	55	UCAACAAG	Y
hs_rRNA_18S	386	394	CCUACCAUGp	3	10	CCUACCAUG	Y
hs_rRNA_18S	453	466	CUACCACAU[Cm]CAAGp	3	41	CUACCACAU[Cm]CAAG	Y
hs_rRNA_18S	453	466	CUACCACAU[m5C]CAAGp	3	13	CUACCACAU[Cm]CAAG	N	Isomer
hs_rRNA_18S	483	499	C[Am]AAUUACCCACUCCCGp	3	5	C[Am]AAUUACCCACUCCCG	Y
hs_rRNA_18S	483	499	C[m6A]AAUUACCCACUCCCGp	3	19	C[Am]AAUUACCCACUCCCG	N	Isomer
hs_rRNA_18S	483	499	C[m6A]AAUUACCC[m6,6A]CUCCCGp	3	5	C[Am]AAUUACCCACUCCCG	N	Unknown
hs_rRNA_18S	519	534	AAAAAUAACAAUACAGp	3	23	AAAAAUAACAAUACAG	Y
hs_rRNA_28S	526	547	UUCCUCCCGACCCC[m1acp3Y]C[ac4C]ACCCGp	3	3	UUCCUCCCGACCCCUCCACCCG	N	Unknown
hs_rRNA_18S	536	544	ACUCUUUCGp	3	12	ACUCUUUCG	Y
hs_rRNA_28S	548	565	CCCUCCCU[m1acp3Y]CCCCCGCCGp	3	4	CCCUCCCUUCCCCCGCCG	N	Unknown
hs_rRNA_18S	566	586	UCCACUUUAAAUCCUUUAACGp	3	29	UCCACUUUAA[Am]UCCUUUAACG	N	Partial modification
hs_rRNA_18S	566	586	UCCACUUUAAA[Um]CCUUUAACGp	3	8	UCCACUUUAA[Am]UCCUUUAACG	N	Nearby
hs_rRNA_18S	566	586	UCCACUUUAA[Am]UCCUUUAACGp	3	16	UCCACUUUAA[Am]UCCUUUAACG	Y
hs_rRNA_18S	566	586	UCCACUUUAA[m6A]UCCUUUAACGp	3	12	UCCACUUUAA[Am]UCCUUUAACG	N	Isomer
hs_rRNA_18S	566	586	UCCACUUUA[m6A]AUCCUUUAACGp	3	3	UCCACUUUAA[Am]UCCUUUAACG	N	Nearby
hs_rRNA_18S	590	597	A[Um]CCAUUGp	3	37	[Am]UCCAUUG	N	Nearby
hs_rRNA_18S	590	597	[Am]UCCAUUGp	3	3	[Am]UCCAUUG	Y
hs_rRNA_18S	590	597	[m6A]UCCAUUGp	3	3	[Am]UCCAUUG	N	Isomer
hs_rRNA_18S	627	635	U[Am]AUUCCAGp	3	9	[Um]AAUUCCAG	N	Nearby
hs_rRNA_18S	627	635	U[m6A]AUUCCAGp	3	3	[Um]AAUUCCAG	N	Nearby
hs_rRNA_18S	636	646	CUCCAAUAG[Cm]Gp	3	12	CUCCAAUA[Gm]CG	N	Nearby
hs_rRNA_18S	636	646	CUCCAAUAG[m5C]Gp	3	11	CUCCAAUA[Gm]CG	N	Nearby
hs_rRNA_18S	636	646	CUCCAAUA[Gm]CGp	3	19	CUCCAAUA[Gm]CG	Y
hs_rRNA_18S	636	646	CUCCAAUA[m7G]CGp	3	18	CUCCAAUA[Gm]CG	N	Isomer
hs_rRNA_18S	647	656	UAUAUUAAAGp	3	9	UAUAUUAAAG	Y
hs_rRNA_18S	666	673	UU[Am]AAAAGp	3	68	UU[Am]AAAAG	Y
hs_rRNA_18S	666	673	UU[m6A]AAAAGp	3	60	UU[Am]AAAAG	N	Isomer
hs_rRNA_28S	685	695	CAUUUCCACCGp	3	5	CAUUUCCACCG	Y
hs_rRNA_18S	738	744	CCCCUUGp	3	3	CCCCUUG	Y
hs_rRNA_28S	783	798	UCCUCCUCCUCCCCCGp	3	10	UCCUCCUCCUCCCCCG	Y
hs_rRNA_18S	799	807	U[Um]UACUUUGp	3	16	[Um]UUACUUUG	N	Nearby
hs_rRNA_18S	808	817	AAAAAAUUAGp	3	36	AAAAAAUUAG	Y
hs_rRNA_18S	822	828	UUCAAAGp	3	34	UUCAAAG	Y
hs_rRNA_18S	861	868	AAUAAU[Gm]Gp	3	35	AAUAAU[Gm]G	Y
hs_rRNA_18S	861	868	AAUAAU[m7G]Gp	3	41	AAUAAU[Gm]G	N	Isomer
hs_rRNA_18S	882	891	UUCUAUUUUGp	3	22	UUCUAUUUUG	Y
hs_rRNA_28S	897	908	AAACCCCCCCCGp	3	34	AAACCCCCCCCG	Y
hs_rRNA_18S	962	970	AAAUUCUUGp	3	22	AAAUUCUUG	Y
hs_rRNA_28S	979	993	CUCUCCCCCCUCCCGp	3	25	CUCUCCCCCCUCCCG	Y
hs_rRNA_28S	979	993	CUCUCCCCCCUCC[m5C][Gm]p	3	4	CUCUCCCCCCUCCCG	N	Same precusor to 18S 131
hs_rRNA_28S	979	993	CUCUCCCCCCUCC[m5C][m7G]p	3	4	CUCUCCCCCCUCCCG	N	Same precusor to 18S 131
hs_rRNA_18S	1015	1029	UUUUCAUUAAUCAAGp	3	56	UUUUCAUUAAUCAAG	Y
hs_rRNA_28S	1055	1062	UCUCCUCGp	3	20	UCUCCUCG	Y
hs_rRNA_28S	1076	1089	CCACCCCUCCCACGp	3	9	CCACCCCUCCCACG	Y
hs_rRNA_18S	1077	1086	ACCAUAAACGp	3	14	ACCAUAAACG	Y
hs_rRNA_28S	1099	1119	CUCUCCCACCCCUCCUCCCCGp	3	29	CUCUCCCACCCCUCCUCCCCG	Y
hs_rRNA_28S	1099	1119	CUCUCCCACC[ac4C]CUCC[m1acp3Y]CCCCGp	3	4	CUCUCCCACCCCUCCUCCCCG	N	Unknown
hs_rRNA_28S	1099	1119	CUCUCCCA[ac4C]CCCUCC[m1acp3Y]CCCCGp	3	7	CUCUCCCACCCCUCCUCCCCG	N	Unknown
hs_rRNA_18S	1111	1121	UUAUUCCCAUGp	3	27	UUAUUCCCAUG	Y
hs_rRNA_18S	1143	1151	AAACCAAAGp	3	31	AAACCAAAG	Y
hs_rRNA_18S	1188	1197	AAACUUAAAGp	3	43	AAACUUAAAG	Y
hs_rRNA_18S	1237	1245	CUUAAUUUGp	3	21	CUUAAUUUG	Y
hs_rRNA_18S	1246	1255	AC[Um]CAACACGp	3	5	AC[m1acp3Y]CAACACG	N	Partial modification
hs_rRNA_18S	1246	1255	AC[m1acp3Y]CAACACGp	3	36	AC[m1acp3Y]CAACACG	Y
hs_rRNA_18S	1258	1269	AAACCUCACCCGp	3	28	AAACCUCACCCG	Y
hs_rRNA_28S	1301	1311	CUACCCACCCGp	3	12	CUACCCACCCG	Y
hs_rRNA_18S	1303	1312	CUCUUUCUCGp	3	27	CUCUUUCUCG	Y
hs_rRNA_28S	1312	1321	ACCC[Gm]UCUUGp	3	10	ACCC[Gm]UCUUG	Y
hs_rRNA_28S	1312	1321	ACCC[m7G]UCUUGp	3	6	ACCC[Gm]UCUUG	N	Isomer
hs_rRNA_28S	1322	1328	A[m6,6A]AC[Am]CGp	3	10	[m1A][Am]AC[Am]CG	N	3 methylation, cinfrimed by 3 modi search
hs_rRNA_28S	1322	1328	A[m6A]AC[Am]CGp	3	4	[m1A][Am]AC[Am]CG	N	Partial modification
hs_rRNA_28S	1322	1328	[Am]AAC[Am]CGp	3	8	[m1A][Am]AC[Am]CG	N	Partial modification
hs_rRNA_28S	1322	1328	[m6A]AAC[Am]CGp	3	8	[m1A][Am]AC[Am]CG	N	Partial modification
hs_rRNA_28S	1339	1347	UCU[m6A]ACACGp	3	3	U[Cm]UAACACG	N	Nearby
hs_rRNA_28S	1339	1347	UC[Um]AACACGp	3	4	U[Cm]UAACACG	N	Nearby
hs_rRNA_18S	1367	1375	UUAAUUCCGp	3	20	UUAAUUCCG	Y
hs_rRNA_18S	1399	1406	CUAACUAGp	3	11	CUAACUAG	Y
hs_rRNA_18S	1432	1447	UCCCCCAACUUCUUAGp	3	5	UCCCCCAACU[Um]CUUAG	N	Partial modification
hs_rRNA_18S	1432	1447	UCCCCCAACUU[Cm]UUAGp	3	15	UCCCCCAACU[Um]CUUAG	N	Nearby
hs_rRNA_18S	1432	1449	UCCCCCAACUU[Cm]UUA[Gm]AGp	3	8	UCCCCCAACU[Um]CUUA[Gm]AG	N	Nearby
hs_rRNA_18S	1432	1449	UCCCCCAACUU[Cm]UUA[m7G]AGp	3	6	UCCCCCAACU[Um]CUUA[Gm]AG	N	Nearby
hs_rRNA_18S	1432	1447	UCCCCCAACU[Um]CUUAGp	3	8	UCCCCCAACU[Um]CUUAG	Y
hs_rRNA_18S	1432	1449	UCCCCCAACU[Um]CUUA[Gm]AGp	3	5	UCCCCCAACU[Um]CUUA[Gm]AG	Y
hs_rRNA_18S	1432	1449	UCCCCCAAC[Um]UCUUA[Gm]AGp	3	7	UCCCCCAACU[Um]CUUA[Gm]AG	N	Nearby
hs_rRNA_18S	1432	1449	UCCCCCAAC[Um]UCUUA[m7G]AGp	3	7	UCCCCCAACU[Um]CUUA[Gm]AG	N	Nearby
hs_rRNA_18S	1432	1447	UCCCCCAA[Cm]U[Um]CUUAGp	3	5	UCCCCCAACU[Um]CUUAG	N	Nearby
hs_rRNA_18S	1432	1449	UCCCCCA[m6,6A]CUUCUUAG[Am]Gp	3	4	UCCCCCAACU[Um]CUUA[Gm]AG	N	3 methylation, cinfrimed by 3 modi search
hs_rRNA_18S	1432	1449	UCCCCCA[m6,6A]CUUCUUAG[m6A]Gp	3	4	UCCCCCAACU[Um]CUUA[Gm]AG	N	3 methylation, cinfrimed by 3 modi search
hs_rRNA_18S	1432	1449	UCCCCCA[m6,6A]CUUCUUA[Gm]AGp	3	7	UCCCCCAACU[Um]CUUA[Gm]AG	N	3 methylation, cinfrimed by 3 modi search
hs_rRNA_18S	1432	1449	UCCCCCA[m6,6A]CUUCUUA[m7G]AGp	3	7	UCCCCCAACU[Um]CUUA[Gm]AG	N	3 methylation, cinfrimed by 3 modi search
hs_rRNA_28S	1436	1444	CCUCUCCAGp	3	11	CCUCUCCAG	Y
hs_rRNA_18S	1482	1491	CAAUAACA[Gm]Gp	3	16	CAAUAACA[Gm]G	Y
hs_rRNA_18S	1482	1491	CAAUAACA[m7G]Gp	3	14	CAAUAACA[Gm]G	N	Isomer
hs_rRNA_28S	1518	1526	ACCC[Gm]A[m6A]AGp	3	22	ACCC[Gm]A[Am]AG	N	Isomer
hs_rRNA_28S	1518	1526	ACCC[m7G]A[m6A]AGp	3	6	ACCC[Gm]A[Am]AG	N	Isomer
hs_rRNA_18S	1529	1536	CU[Am]CACUGp	3	4	CUACACUG	N	Same precusor to 18S 590
hs_rRNA_18S	1529	1536	CU[m6A]CACUGp	3	6	CUACACUG	N	Same precusor to 18S 590
hs_rRNA_28S	1533	1539	A[Am]CUAUGp	3	62	A[Am]CUAUG	Y
hs_rRNA_18S	1553	1563	CCUACCCUACGp	3	12	CCUACCCUACG	Y
hs_rRNA_28S	1563	1570	AAACUCUGp	3	20	AAACUCUG	Y
hs_rRNA_18S	1588	1598	AACCCCAUUCGp	3	41	AACCCCAUUCG	Y
hs_rRNA_28S	1598	1604	CAAAUCGp	3	31	CAAAUCG	Y
hs_rRNA_18S	1618	1632	CAAUUAUUCCCCAUGp	3	48	CAAUUAUUCCCCAUG	Y
hs_rRNA_28S	1642	1651	AACCAUCUAGp	3	20	AACCAUCUAG	Y
hs_rRNA_18S	1659	1665	UCAUAAGp	3	16	UCAUAAG	Y
hs_rRNA_28S	1659	1667	UUCCCUCCGp	3	12	UUCCCUCCG	Y
hs_rRNA_28S	1671	1680	UUUCCCUCAGp	3	22	UUUCCCUCAG	Y
hs_rRNA_18S	1687	1693	CCCUUUGp	3	11	CCCUUUG	Y
hs_rRNA_18S	1710	1718	CUACUACCGp	3	10	CUACUACCG	Y
hs_rRNA_28S	1770	1797	AUCUCAACCUAUUCUCAAACUUUAAAUGp	3	14	AUCUCAACCUAUUCUCAAACUUUAAAUG	Y
hs_rRNA_18S	1800	1805	AACU[Um]Gp	3	28	AACU[Um]G	Y
hs_rRNA_28S	1856	1864	CCACUUUUGp	3	36	CCACUUUUG	Y
hs_rRNA_28S	1926	1933	CUCAUCAGp	3	41	CUCAUCAG	Y
hs_rRNA_28S	2008	2021	UAACAACUCACCUGp	3	43	UAACAACUCACCUG	Y
hs_rRNA_28S	2025	2034	AAUCAACUAGp	3	22	AAUCAACUAG	Y
hs_rRNA_28S	2066	2075	CCCAUACCCGp	3	5	CCCAUACCCG	Y
hs_rRNA_28S	2185	2195	UCCUUCCCCCGp	3	16	UCCUUCCCCCG	Y
hs_rRNA_28S	2196	2209	CCCCCCCCCCCACGp	3	19	CCCCCCCCCCCACG	Y
hs_rRNA_28S	2210	2227	CCUCCUCCCCUCCUCCCGp	3	49	CCUCCUCCCCUCCUCCCG	Y
hs_rRNA_28S	2210	2227	CCUCCUCCCCUCCUC[m5C][Cm]Gp	3	4	CCUCCUCCCCUCCUCCCG	N	Unknown
hs_rRNA_28S	2210	2227	CCUCCUCCCCUCCUC[m5C][m5C]Gp	3	4	CCUCCUCCCCUCCUCCCG	N	Unknown
hs_rRNA_28S	2234	2245	CCCC[m7G]CUCCCCGp	3	4	CCCCGCUCCCCG	N	Unknown
hs_rRNA_28S	2362	2378	U[Am][Gm]CAAAUAUUCAAACGp	3	3	U[Am][Gm][Cm]AAAUAUUCAAACG	N	Partial modification
hs_rRNA_28S	2362	2378	U[m6,6A]G[Cm]AAAUAUUCAAACGp	3	22	U[Am][Gm][Cm]AAAUAUUCAAACG	N	3 methylation, cinfrimed by 3 modi search
hs_rRNA_28S	2362	2378	U[m6A][Gm]CAAAUAUUCAAACGp	3	6	U[Am][Gm][Cm]AAAUAUUCAAACG	N	isomer
hs_rRNA_28S	2365	2378	CAAAUAUUCAAACGp	3	10	[Cm]AAAUAUUCAAACG	N	sequence isomer to 18s 453
hs_rRNA_28S	2422	2427	[Cm]A[Gm]UUGp	3	17	[Cm]A[Gm]UUG	Y
hs_rRNA_28S	2422	2427	[m5C]A[Gm]UUGp	3	17	[Cm]A[Gm]UUG	N	isomer
hs_rRNA_28S	2625	2638	UUCUCUUUUCUUUGp	3	64	UUCUCUUUUCUUUG	Y
hs_rRNA_28S	2743	2750	AAAAUCCGp	3	22	AAAAUCCG	Y
hs_rRNA_28S	2763	2771	UAAAUCUCGp	3	5	UAAAUCUCG	Y
hs_rRNA_28S	2782	2793	UACCCAUAUCCGp	3	25	UACCC[Am]UAUCCG	N	Partial modification
hs_rRNA_28S	2782	2793	UACCC[Am]UAUCCGp	3	22	UACCC[Am]UAUCCG	Y
hs_rRNA_28S	2832	2838	AACAA[Um]Gp	3	8	AACAA[Um]G	Y
hs_rRNA_28S	2869	2877	UAACUUC[Gm]Gp	3	22	UAACUUC[Gm]G	Y
hs_rRNA_28S	2998	3007	CCCUCCCCCGp	3	4	CCCUCCCCCG	Y
hs_rRNA_28S	3031	3041	CUCCCUCCCCGp	3	11	CUCCCUCCCCG	Y
hs_rRNA_28S	3049	3079	CCCUCUCUCUCUCUCUCUCCCCCGC[m1acp3Y]CCCCGp	3	6	CCCUCUCUCUCUCUCUCUCCCCCG	N	Unknown
hs_rRNA_28S	3049	3072	CCCUCUCUCUCUCUCUCUCCCCCGp	3	43	CCCUCUCUCUCUCUCUCUCCCCCG	Y
hs_rRNA_28S	3259	3267	CCCUUCCCGp	3	33	CCCUUCCCG	Y
hs_rRNA_28S	3438	3450	CCCUACCCCCCCGp	3	8	CCCUACCCCCCCG	Y
hs_rRNA_28S	3468	3484	UUCCCCCCUCCUCCUCGp	3	3	UUCCCCCCUCCUCCUCG	Y
hs_rRNA_28S	3468	3485	UUCCCCCCUCCU[ac4C][ac4C]UCGGp	3	3	UUCCCCCCUCCUCCUCGG	N	Unknown
hs_rRNA_28S	3639	3654	UUUAAUUAAAACAAAGp	3	52	UUUAAUUAAAACAAAG	Y
hs_rRNA_28S	3715	3720	UCA[Am]AGp	3	66	UCA[Am]AG	Y
hs_rRNA_28S	3726	3735	AAAUUCAAUGp	3	16	AAAUUCAAUG	Y
hs_rRNA_28S	3758	3765	UAA[Cm]UAUGp	3	14	UA[Am]CUAUG	N	Nearby
hs_rRNA_28S	3758	3765	UAA[m5C]UAUGp	3	14	UA[Am]CUAUG	N	Nearby
hs_rRNA_28S	3758	3765	UA[Am]CUAUGp	3	20	UA[Am]CUAUG	Y
hs_rRNA_28S	3766	3776	ACUCUCUUAAGp	3	47	ACUCUCUUAAG	Y
hs_rRNA_28S	3788	3804	CCUCG[Um]CAUCUAAUUAGp	3	5	CCUC[Gm]UCAUCUAAUUAG	N	Nearby
hs_rRNA_28S	3788	3804	CCUC[Gm]UCAUCUAAUUAGp	3	34	CCUC[Gm]UCAUCUAAUUAG	Y
hs_rRNA_28S	3788	3804	CCUC[m7G]UCAUCUAAUUAGp	3	13	CCUC[Gm]UCAUCUAAUUAG	N	Isomer
hs_rRNA_28S	3788	3804	C[ac4C][Um]CGUCAUCUAAUUAGp	3	4	CCUC[Gm]UCAUCUAAUUAG	N	Unknown
hs_rRNA_28S	3830	3839	A[Um]UCCCACUGp	3	4	[Am]UUCCCACUG	N	Nearby
hs_rRNA_28S	3830	3839	[Am]UUCCCACUGp	3	34	[Am]UUCCCACUG	Y
hs_rRNA_28S	3830	3839	[m6A]UUCCCACUGp	3	39	[Am]UUCCCACUG	N	Isomer
hs_rRNA_28S	3840	3857	UCCCUACCUACU[m6A]UCCAGp	3	6	U[Cm]CCUACCUACUAUCCAG	N	Nearby
hs_rRNA_28S	3840	3857	UCCCUACCUAC[Um]AUCCAGp	3	6	U[Cm]CCUACCUACUAUCCAG	N	Nearby
hs_rRNA_28S	3840	3857	UCC[ac4C]UACCUA[ac4C]UAUCCAGp	3	4	U[Cm]CCUACCUACUAUCCAG	N	Unknown
hs_rRNA_28S	3840	3857	UC[Cm]CUACCUACUAUCCAGp	3	23	U[Cm]CCUACCUACUAUCCAG	N	Nearby
hs_rRNA_28S	3840	3857	UC[m5C]CUACCUACUAUCCAGp	3	5	U[Cm]CCUACCUACUAUCCAG	N	Isomer
hs_rRNA_28S	3840	3857	U[Cm]CCUACCUACUAUCCAGp	3	12	U[Cm]CCUACCUACUAUCCAG	Y
hs_rRNA_28S	3860	3868	AAACCAC[Am]Gp	3	20	AAACCAC[Am]G	Y
hs_rRNA_28S	3860	3868	AAACCAC[m6A]Gp	3	9	AAACCAC[Am]G	N	Isomer
hs_rRNA_28S	4046	4061	AAAUACCAC[Um]ACUCUGp	3	10	AAAUACCA[Cm]UACUCUG	N	Nearby
hs_rRNA_28S	4046	4061	AAAUACCA[Cm]UACUCUGp	3	23	AAAUACCA[Cm]UACUCUG	Y
hs_rRNA_28S	4046	4061	AAAUACCA[m5C]UACUCUGp	3	7	AAAUACCA[Cm]UACUCUG	N	Isomer
hs_rRNA_28S	4066	4076	UUUUUUCACUGp	3	47	UUUUUUCACUG	Y
hs_rRNA_28S	4227	4235	[Um][Gm]UCCUAAGp	3	23	[Um][Gm]UCCUAAG	Y
hs_rRNA_28S	4229	4235	UCCUAAGp	3	43	UCCUAAG	Y
hs_rRNA_28S	4255	4264	AAACCUCCCGp	3	19	AAACCUCCCG	Y
hs_rRNA_28S	4298	4305	AUUUUCAGp	3	4	AUUUUCAG	Y
hs_rRNA_28S	4348	4355	ACCUUUUGp	3	21	ACCUUUUG	Y
hs_rRNA_28S	4383	4391	UUACCACAGp	3	11	UUACCACAG	Y
hs_rRNA_28S	4419	4425	UUCAUAGp	3	13	UUCAUAG	Y
hs_rRNA_28S	4441	4448	AUCCUU[m5C]Gp	3	31	AUCCUU[m5C]G	Y
hs_rRNA_28S	4456	4470	CUCUUCCUAUCAUUGp	3	17	[Cm]UCUUCCUAUCAUUG	N	Nearby
hs_rRNA_28S	4456	4470	CUCU[Um]CCUAUCAUUGp	3	3	[Cm]UCUUCCUAUCAUUG	N	Nearby
hs_rRNA_28S	4456	4470	CUC[Um]UCCUAUCAUUGp	3	5	[Cm]UCUUCCUAUCAUUG	N	Nearby
hs_rRNA_28S	4456	4470	CU[Cm]UUCCUAUCAUUGp	3	3	[Cm]UCUUCCUAUCAUUG	N	Nearby
hs_rRNA_28S	4456	4470	C[Um]CUUCCUAUCAUUGp	3	12	[Cm]UCUUCCUAUCAUUG	N	Nearby
hs_rRNA_28S	4456	4470	[Cm]UCUUCCUAUCAUUGp	3	13	[Cm]UCUUCCUAUCAUUG	Y
hs_rRNA_28S	4456	4470	[m5C]UCUUCCUAUCAUUGp	3	13	[Cm]UCUUCCUAUCAUUG	N	Isomer
hs_rRNA_28S	4479	4489	AAUUCACCAAGp	3	40	AAUUCACCAAG	Y
hs_rRNA_28S	4496	4514	AU[Um][Gm]UUCACCCACUAAUAGp	3	49	AU[Um][Gm]UUCACCCACUAAUAG	Y
hs_rRNA_28S	4500	4514	UUCACCCACUAAUAGp	3	5	UUCACCCACUAAUAG	Y
hs_rRNA_28S	4555	4567	UUUUACCCUACUGp	3	47	UUUUACCCUACUG	Y
hs_rRNA_28S	4619	4630	UU[m5C]A[Gm]ACAUUUGp	3	5	U[Um]CA[Gm]ACAUUUG	N	Nearby
hs_rRNA_28S	4619	4630	U[Um]CA[Gm]ACAUUUGp	3	25	U[Um]CA[Gm]ACAUUUG	Y
hs_rRNA_28S	4634	4639	UAUG[Um]Gp	3	16	UAUGUG	N	Nearby
hs_rRNA_28S	4634	4639	UAU[Gm]UGp	3	6	UAU[Gm]UGp	Y
hs_rRNA_28S	4667	4676	CUACCAUCUGp	3	20	CUACCAUCUG	Y
hs_rRNA_28S	4964	4975	CUAAACCAUUCGp	3	40	CUAAACCAUUCG	Y
hs_rRNA_28S	5021	5028	CUCCCUCGp	3	6	CUCCCUCG	Y
hs_rRNA_28S	5056	5062	ACACAAGp	3	54	ACACAAG	Y
hs_rRNA_18S, hs_rRNA_28S	1850, 4955	1855, 4960	[m6,6A][m6,6A]CCUGp	3	117	[m66A][m66A]CCUG;AACCUG	Y
hs_rRNA_28S	248, 1122, 2246, 3302, 3549, 3975	253, 1127, 2251, 3307, 3554, 3980	CCCCCGp	3	11	CCCCCG	Y
hs_rRNA_18S, hs_rRNA_28S	292, 3923	298, 3929	AC[Um]CUAGp	3	59	ACUCUAG;AC[Um]CUAG	Y
hs_rRNA_18S, hs_rRNA_28S	321, 519, 805, 3461	327, 525, 811, 3467	CCCCCCGp	3	52	CCCCCCG;CCCCCCG	Y
hs_rRNA_18S	42, 916, 1675	47, 921, 1680	AUU[Am]AGp	3	38	AUU[Am]AGp	Y
hs_rRNA_28S	431, 3744	437, 3750	[Gm]UAAACGp	3	17	[Gm]UAAACG	Y
hs_rRNA_28S	431, 3744	437, 3750	[m7G]UAAACGp	3	23	[Gm]UAAACG	N	Isomer
hs_rRNA_18S, hs_rRNA_28S	755, 4920	762, 4927	CCCCCUCGp	3	7	CCCCCUCG;CCCCCUCG	Y
hs_rRNA_28S	919, 3984	926, 3991	CCCCCCCGp	3	19	CCCCCCCG	Y

### Sheet: Table 2
Supplementary Table 2: List of 80 PA14 tRNA fragments detected in all three injections.
tRNA_accessions	start	end	sequence	detected_in_n_injections
tRNA-Arg-ACG-1	2	10	CACUCA[s4U]AGp	3
tRNA-Glu-TTC-1	2	10	UCCCCUUCGp	3
tRNA-Met-CAT-1	3	10	CUACA[s4U]AGp	3
tRNA-Arg-CCT-1, tRNA-Trp-CCA-1	11	18	CUCAAUDGp	3
tRNA-Glu-TTC-1	19	23	CC[acp3U]AGp	3
tRNA-Gly-CCC-1	19	27	CADDACCUGp	3
tRNA-Asp-GTC-1, tRNA-Asp-GTC-2	24	30	AAUACCGp	3
tRNA-Thr-GGT-1	25	34	CACACCCUUGp	3
tRNA-Val-GAC-1	26	35	CACCACCUUGp	3
tRNA-Ile-GAT-1	28	35	CACCCCUGp	3
tRNA-Asn-GTT-1	31	44	ACUQU[Um][ms2io6A]AUCAUUGp	3
tRNA-Asn-GTT-1	31	44	ACUQU[m5U][ms2io6A]AUCAUUGp	3
tRNA-Asn-GTT-1	31	44	ACUQ[acp3U]DAAUCAUUGp	3
tRNA-Met-CAT-1	31	41	CAUUC[ct6A]UAAUGp	3
tRNA-Trp-CCA-1	31	42	U[Cm]UCCA[ms2i6A][Am]ACCGp	3
tRNA-Trp-CCA-1	31	42	U[Cm]UCCA[ms2i6A][m6A]ACCGp	3
tRNA-Trp-CCA-1	31	42	U[Cm]UCCA[ms2io6A][m6A]ACCGp	3
tRNA-Val-TAC-1	31	39	CCU[cmo5U]AC[Am]AGp	3
tRNA-Val-TAC-1	31	39	CCU[cmo5U]AC[m6A]AGp	3
tRNA-Lys-TTT-1	32	45	CU[mnm5s2U]UU[ct6A]ACCAAUUGp	3
tRNA-Lys-TTT-1	32	45	CU[mnm5s2U]UU[io6A][t6A1]CCAAUUGp	3
tRNA-Lys-TTT-1	32	45	CU[mnm5s2U]UU[m6A][ms2i6A]CCAAUUGp	3
tRNA-Tyr-GTA-1	32	43	ACUQUA[ms2i6A]AUCUGp	3
tRNA-Tyr-GTA-1	32	43	ACUQUA[ms2io6A]AUCUGp	3
tRNA-fMet-CAT-1, tRNA-fMet-CAT-2	33	43	C[m5U]CAUAACCCGp	3
tRNA-Cys-GCA-1	34	41	CA[io6A]AUCCGp	3
tRNA-Cys-GCA-1	34	41	CA[ms2io6A]AUCCGp	3
tRNA-Phe-GAA-1	35	44	AA[ms2i6A]AUCCCCGp	3
tRNA-Phe-GAA-1	35	44	AA[ms2i6A][m6A]UCCCCGp	3
tRNA-Phe-GAA-1	35	44	AA[ms2io6A]AUCCCCGp	3
tRNA-Phe-GAA-1	35	44	AA[ms2io6A][m6A]UCCCCGp	3
tRNA-Thr-TGT-1	36	42	U[ct6A]AUCAGp	3
tRNA-His-GTG-1	37	43	[Gm]CUCCUGp	3
tRNA-His-GTG-1	37	43	[m7G]CUCCUGp	3
tRNA-Ser-CGA-1	37	43	A[io6A]AUCCGp	3
tRNA-Ser-CGA-1	37	43	A[ms2io6A]AUCCGp	3
tRNA-Leu-CAG-1	38	44	[Gm]UCCUAGp	3
tRNA-Leu-CAG-1	38	44	[m7G]UCCUAGp	3
tRNA-Leu-TAG-1	38	44	[Gm]UUCCAGp	3
tRNA-Leu-TAG-1	38	44	[m7G]UUCCAGp	3
tRNA-Ser-GCT-1	45	57	UACACCUCAAAAGp	3
tRNA-Leu-CAG-1	51	58	CAACACCGp	3
tRNA-fMet-CAT-1, tRNA-fMet-CAT-2	55	65	U[m5U]CAAAUCCAGp	3
tRNA-Met-CAT-1	55	60	U[m5U]CAAGp	3
tRNA-Met-CAT-1	55	60	[Um]UCAAGp	3
tRNA-Met-CAT-1	55	60	[m5U]UCAAGp	3
tRNA-Ser-TGA-1	55	63	ACUCUUCCGp	3
tRNA-Ala-TGC-1	58	67	AUCCUCCUUGp	3
tRNA-His-GTG-1	58	67	AUUCCCAUCGp	3
tRNA-Arg-ACG-1	59	68	AAUCCUCCUGp	3
tRNA-Arg-ACG-2	59	65	ACUCCCGp	3
tRNA-Pro-GGG-1	59	68	AAUCACUCCGp	3
tRNA-Pro-TGG-1	59	73	AAUCUCUCUACCCCGp	3
tRNA-Val-GAC-1	59	68	AAUCCAAUCGp	3
tRNA-Glu-TTC-1	60	67	UCCCCUAGp	3
tRNA-Cys-GCA-1	62	68	ACCUCAGp	3
tRNA-Val-TAC-1	64	76	UCAUCACCCACCA	3
tRNA-Val-TAC-1	64	76	UCAUCAC[s2C][Cm][i6A]CCA	3
tRNA-Val-TAC-1	64	76	UCAUCAC[s2C][m5C][i6A]CCA	3
tRNA-Gly-GCC-1	65	71	UUUCCCGp	3
tRNA-Tyr-GTA-1	67	85	AAUCCUDCUCCCUCCACCA	3
tRNA-Tyr-GTA-1	67	85	AAUCCUUCDCCCUCCACCA	3
tRNA-His-GTG-1	68	76	UCCACCCCA	3
tRNA-Ser-CGA-1	68	87	U[m5U]CAAADCCCUAUCUCUCCGp	3
tRNA-Ser-CGA-1	68	87	U[m5U]CAAAUCCCUAUCUCUCCGp	3
tRNA-Cys-GCA-1	69	74	CCUCCA	3
tRNA-Leu-TAG-1	69	76	UCUCUCCGp	3
tRNA-Leu-CAG-1	71	80	UCUUCUCCUGp	3
tRNA-Leu-CAG-1	71	80	UCUUCU[s2C]CUGp	3
tRNA-Val-GAC-1	71	77	CCUACCA	3
tRNA-fMet-CAT-1, tRNA-fMet-CAT-2	72	77	CAACCA	3
tRNA-Met-CAT-1	72	77	CCACCA	3
tRNA-Ser-GGA-1	72	87	AAUCCCUCCCDCACCGp	3
tRNA-Ser-GCT-1	73	88	AAUCCCCCCCUCUCCGp	3
tRNA-Ala-TGC-1, tRNA-Pro-TGG-1	31, 32	35, 36	CUU[mcmo5U]Gp	3
tRNA-Gln-TTG-1, tRNA-Und-NNN-2	42, 22	46, 26	CCA[acp3U]Gp	3
tRNA-Gly-TCC-1, tRNA-Tyr-GTA-1	56, 7	62, 13	A[s4U]UCCCGp	3
tRNA-Lys-TTT-1, tRNA-Lys-TTT-2	58, 104	68, 114	AAUCCUACACGp	3
tRNA-Ala-GGC-1, tRNA-Ala-TGC-1, tRNA-Und-NNN-1	69, 80	76, 87	CUCCACCA	3
tRNA-Ile-GAT-1, tRNA-Lys-TTT-1, tRNA-Lys-TTT-2	70, 69, 115	77, 76, 122	ACCCACCA	3
